# *In vitro* evolution and whole genome analysis to study chemotherapy drug resistance in haploid human cells

**DOI:** 10.1101/2020.03.17.982181

**Authors:** Juan Carlos Jado, Michelle Dow, Krypton Carolino, Adam Klie, Gregory J. Fonseca, Trey Ideker, Hannah Carter, Elizabeth A. Winzeler

## Abstract

**Background:** *In vitro* evolution and whole genome analysis has proven to be a powerful method for studying the mechanism of action of small molecules in many haploid microbes but has generally not been applied to human cell lines in part because their diploid state complicates the identification of variants that confer drug resistance. To determine if haploid human cell could be used in MOA studies, we evolved resistance to five different anticancer drugs (doxorubicin, gemcitabine, etoposide, topotecan, and paclitaxel) using a near-haploid cell line (HAP1) and then analyzed the genomes of the drug resistant clones, developing a bioinformatic pipeline that involved filtering for high frequency alleles predicted to change protein sequence, or alleles which appeared in the same gene for multiple independent selections with the same compound. Applying the filter to sequences from 28 drug resistant clones identified a set of 21 genes which was strongly enriched for known resistance genes or known drug targets (*TOP1, TOP2A, DCK, WDR33, SLCO3A1)*. In addition, some lines carried structural variants that encompassed additional known resistance genes (*ABCB1, WWOX and RRM1)*. Gene expression knockdown and knockout experiments of 10 validation targets showed a high degree of specificity and accuracy in our calls and demonstrates that the same drug resistance mechanisms found in diverse clinical samples can be evolved, discovered and studied in an isogenic background.
