## Supplementary material for "*In vitro* evolution and whole genome analysis to study chemotherapy drug resistance in haploid human cells": File S3. Sequencing characteristics

### Sheet: Sequencing_chars
Table S3. Sequencing characteristics
#Samtools Version=1.5 (using htslib 1.5)
#Genome version: GRCh37.75
#Columns:
#Sample=Sample name for the evaluated BAM file
#Sequencing Type=Type of sequencing done for the sample (WGS or WES)
#Total reads=Total number of reads
#Mapped reads=Total number of reads mapped to the genome
#% Mapped=Percent of reads mapped, calculated by (mapped reads)/(total reads)
#% Bases>20=Percent of positions where there are at least 20x reads
#Forward strand=Number of reads in forward strand. Percentage of forward strand reads in total reads shown in parentheses.
#Reverse strand=Number of reads in reverse strand. Percentage of reverse strand reads in total reads shown in parentheses.
#Failed QC=Number of reads that failed QC
#Duplicates=Number of duplicated reads. Percentage of duplicated reads in total reads shown in parentheses.
#Paired-end reads=Number of paired-end reads. Percentage of paired-end reads in total reads shown in parentheses.
#Proper-pairs=Number of properly paried reads aligned to the human genome annotations. Percentage of reads in total reads shown in parentheses.
#Read 1=Number of reads from read 1
#Read 2=Number of reads from read 2
#Median insert size (absolute value) = Median length of the insertion reads
Sample	Sequencing Type	Total reads	Mapped reads	% Mapped	% Bases>20x	Forward strand	Reverse strand	Failed QC	Duplicates	Paired-end reads	Proper-pairs	Read 1	Read 2	Median insert size (absolute value)
DOX-R1	WGS	701955156	700725665	0.998249	0.902006	351691012 (50.1016%)	350264144 (49.8984%)	0 (0%)	81271245 (11.5778%)	701955156 (100%)	690863135 (98.4198%)	350872805	351082351	306
DOX-R2	WGS	702445542	700886567	0.997781	0.902598	352139430 (50.1305%)	350306112 (49.8695%)	0 (0%)	86571203 (12.3243%)	702445542 (100%)	690992429 (98.3695%)	351087176	351358366	320
DOX-R3	WGS	679418414	678456196	0.998584	0.889644	340325662 (50.0907%)	339092752 (49.9093%)	0 (0%)	80060805 (11.7837%)	679418414 (100%)	668196739 (98.3483%)	339531718	339886696	342
DOX-R4a	WES	57215600	57084596	0.99771	0.893017	28589490 (49.968%)	28626110 (50.032%)	0 (0%)	10148754 (17.7377%)	57215600 (100%)	56146776 (98.1319%)	28598160	28617440	236
DOX-R4b	WES	50311103	50177377	0.997342	0.877424	25140950 (49.971%)	25170153 (50.029%)	0 (0%)	8506162 (16.9071%)	50311103 (100%)	49345409 (98.0806%)	25145784	25165319	255
DOX-R5	WES	46743681	46624769	0.997456	0.87889	23358182 (49.9708%)	23385499 (50.0292%)	0 (0%)	8387697 (17.944%)	46743681 (100%)	45883113 (98.159%)	23365322	23378359	245
ETP-R1	WES	41168260	41135249	0.999198	0.868417	20570201 (49.9662%)	20598059 (50.0338%)	0 (0%)	6123685 (14.8748%)	41168260 (100%)	40598176 (98.6152%)	20567162	20601098	250
ETP-R2	WES	39527440	39487770	0.998996	0.869406	19752631 (49.972%)	19774809 (50.028%)	0 (0%)	5976771 (15.1206%)	39527440 (100%)	39046509 (98.7833%)	19750883	19776557	250
ETP-R3	WES	50180967	50019407	0.99678	0.89784	25127097 (50.073%)	25053870 (49.927%)	0 (0%)	8883280 (17.7025%)	50180967 (100%)	49488246 (98.6196%)	25080000	25100967	255
GEM-R1	WGS	725080586	724461350	0.999146	0.886063	363025141 (50.0669%)	362055445 (49.9331%)	0 (0%)	88594981 (12.2186%)	725080586 (100%)	714828094 (98.586%)	362401565	362679021	307
GEM-R2	WGS	664452219	663451152	0.998493	0.872515	332852456 (50.0943%)	331599763 (49.9057%)	0 (0%)	78582026 (11.8266%)	664452219 (100%)	655088400 (98.5907%)	332103704	332348515	305
GEM-R3	WGS	814412146	813292367	0.998625	0.871216	407926000 (50.0884%)	406486146 (49.9116%)	0 (0%)	111386155 (13.6769%)	814412146 (100%)	803752303 (98.6911%)	407053410	407358736	306
GEM-R4	WES	42446237	42413186	0.999221	0.87544	21208264 (49.965%)	21237973 (50.035%)	0 (0%)	6691245 (15.764%)	42446237 (100%)	41986353 (98.9165%)	21209907	21236330	243
GEM-R5	WES	39411469	39380362	0.999211	0.866297	19691727 (49.9645%)	19719742 (50.0355%)	0 (0%)	6247161 (15.8511%)	39411469 (100%)	38949136 (98.8269%)	19692392	19719077	243
GEM-R6	WES	42105318	42071289	0.999192	0.88528	21038826 (49.9671%)	21066492 (50.0328%)	0 (0%)	6320559 (15.0113%)	42105318 (100%)	41636769 (98.8872%)	21040550	21064768	243
PTX-R1	WGS	741814720	739554852	0.996954	0.87232	372059024 (50.1552%)	369755696 (49.8448%)	0 (0%)	125318666 (16.8935%)	741814720 (100%)	730903776 (98.5292%)	370767823	371046897	321
PTX-R2a	WGS	620156149	617998288	0.99652	0.864182	311152353 (50.1732%)	309003796 (49.8268%)	0 (0%)	94193745 (15.1887%)	620156149 (100%)	610244234 (98.4017%)	309956977	310199172	329
PTX-R2b	WGS	631749057	630206579	0.997558	0.844866	316697822 (50.1303%)	315051235 (49.8697%)	0 (0%)	97474751 (15.4293%)	631749057 (100%)	622359944 (98.5138%)	315739489	316009568	326
PTX-R3	WGS	623974910	623198891	0.998756	0.890402	312476487 (50.0784%)	311498423 (49.9216%)	0 (0%)	94505952 (15.1458%)	623974910 (100%)	615238684 (98.5999%)	311859583	312115327	325
PTX-R4	WES	40418108	40378336	0.999016	0.864969	20197136 (49.9705%)	20220972 (50.0295%)	0 (0%)	6100820 (15.0943%)	40418108 (100%)	39982170 (98.9214%)	20196777	20221331	252
PTX-R5	WES	35611364	35580588	0.999136	0.821346	17793861 (49.9668%)	17817503 (50.0332%)	0 (0%)	5254800 (14.756%)	35611364 (100%)	35151063 (98.7074%)	17792390	17818974	231
PTX-R6	WES	48662478	48542142	0.997527	0.825364	24316921 (49.9706%)	24345557 (50.0294%)	0 (0%)	8225486 (16.9031%)	48662478 (100%)	47808305 (98.2447%)	24324483	24337995	250
TPT-R1	WGS	621924714	621102536	0.998678	0.773396	312922230 (50.3151%)	309002484 (49.6849%)	0 (0%)	94744634 (15.2341%)	621924714 (100%)	510992178 (82.163%)	310855820	311068894	301
TPT-R2	WGS	728045891	727262982	0.998925	0.740792	364516478 (50.0678%)	363529413 (49.9322%)	0 (0%)	118486959 (16.2747%)	728045891 (100%)	718033401 (98.6247%)	363882790	364163101	315
TPT-R3	WGS	712204052	710351896	0.997399	0.842895	357063681 (50.135%)	355140371 (49.865%)	0 (0%)	108995009 (15.3039%)	712204052 (100%)	701267147 (98.4644%)	356006697	356197355	292
TPT-R4a	WGS	588263554	587730984	0.999095	0.835106	294155729 (50.0041%)	294107825 (49.9959%)	0 (0%)	54164907 (9.20759%)	588263554 (100%)	573639974 (97.5141%)	294169462	294094092	206
TPT-R4b	WGS	717331742	716685735	0.9991	0.896016	358685710 (50.0028%)	358646032 (49.9972%)	0 (0%)	64391017 (8.97646%)	717331742 (100%)	700167908 (97.6073%)	358709706	358622036	201
TPT-R4c	WGS	750136382	749316845	0.998907	0.802277	375131151 (50.0084%)	375005231 (49.9916%)	0 (0%)	66775442 (8.90177%)	750136382 (100%)	731976446 (97.5791%)	375108731	375027651	205
WT-1	WGS	760547856	759303077	0.998363	0.871718	381014706 (50.0974%)	379533150 (49.9026%)	0 (0%)	96868110 (12.7366%)	760547856 (100%)	747961887 (98.3451%)	380105964	380441892	322
WT-2	WGS	678949065	678470159	0.999295	0.859787	339895746 (50.062%)	339053319 (49.938%)	0 (0%)	82166361 (12.102%)	678949065 (100%)	670168362 (98.7067%)	339373488	339575577	294
WT-3	WES	44570824	44420460	0.996626	0.89875	22323446 (50.0853%)	22247378 (49.9147%)	0 (0%)	7956235 (17.8508%)	44570824 (100%)	43974115 (98.6612%)	22277417	22293407	250
WT-4	WGS	688822904	686739832	0.996976	0.822778	345548292 (50.165%)	343274612 (49.835%)	0 (0%)	105696050 (15.3444%)	688822904 (100%)	676345824 (98.1886%)	344279311	344543593	317
WT-5	WES	41657141	41619343	0.999093	0.877898	20816042 (49.9699%)	20841099 (50.0301%)	0 (0%)	6394413 (15.3501%)	41657141 (100%)	41199538 (98.9015%)	20816252	20840889	243
WT-6	WGS	800531512	799431304	0.998626	0.87801	400873328 (50.0759%)	399658184 (49.9241%)	0 (0%)	130040318 (16.2442%)	800531512 (100%)	789550863 (98.6283%)	400122803	400408709	309
WT-7	WGS	624302269	623708420	0.999049	0.868418	312182298 (50.005%)	312119971 (49.995%)	0 (0%)	57174393 (9.15813%)	624302269 (100%)	609297319 (97.5965%)	312192480	312109789	201
