## Supplementary material for "*In vitro* evolution and whole genome analysis to study chemotherapy drug resistance in haploid human cells": S5. Summary of mutation types

### Sheet: Table S5
Table S5
SNVs and Indels were grouped according to snpEff sequence ontology annotations (Methods, Table S4)
	DOX-R1	DOX-R2	DOX-R3	DOX-R4a	DOX-R4b	DOX-R5	PTX-R1	PTX-R2a	PTX-R2b	PTX-R3	PTX-R4	PTX-R5	PTX-R6	TPT-R1	TPT-R2	TPT-R3	TPT-R4a	TPT-R4a	TPT-R4a	ETP-R1	ETP-R2	ETP-R3	GEM-R1	GEM-R2	GEM-R3	GEM-R4	GEM-R5	GEM-R6
Indels
Distruptive inframe insertion	0	0	0	0	1	0	0	0	0	0	0	0	0	0	0	0	1	1	1	0	0	0	0	0	0	0	0	0
Frameshift	0	0	0	1		1	1	1	0	2	0	0	1	7	0	0	0	0	0	1	1	0	1	0	1	0	0	1
Frameshift plus stop-gained	0	0	0	0		0	0	0	0	0	0	0	0	1	0	0	0	0	0	0	1	0	0	0	0	0	0	0
Inframe insertion	0	0	0	0	0	0	1	0	0	0	0	0	0	1	0	0	0	0	0	1	0	1	0	0	0	0	0	0
Intergenic	26	25	32	0	0	2	31	28	25	23	1	0	1	32	12	30	40	48	55	2	5	0	46	38	45	1	1	1
Intragenic	12	8	10	1	1	1	10	11	9	6	0	0	1	9	8	10	14	16	13	2	3	1	6	6	5	0	1	0
Intron	12	10	14	0	1	0	14	11	21	19	2	1	0	18	14	15	28	35	34	0	0	1	18	23	20	0	0	4
Splice region plus intron variant	0	0	0	0	0	0	0	0	0	0	0	0	0	310	0	0	0	0	0	0	0	0	0	0	0	1	0	1
SNVs
Distruptive inframe deletion	0	0	0	0	1	1	1	0	0	0	1	2	1	2	0	0	0	0	0	0	0	0	0	1	0	0	0	1
Frameshift	1	0	0	4	0	2	0	0	1	0	3	0	0	67	0	0	3	1	2	1	3	1	0	2	2	1	0	0
Inframe deletion	0	0	0	0	0	0	1	1	0	0	0	0	0	0	0	0	0	0	0	2	0	0	0	0	0	0	0	0
Intergenic	1388	759	548	33	21	21	1193	1566	1700	1206	26	15	23	297	225	254	2587	2675	2645	16	20	21	939	1657	1314	18	18	15
Intragenic	429	221	166	10	13	23	331	412	464	350	13	9	12	96	66	71	813	862	829	14	16	7	331	497	382	11	11	9
Intron	710	374	262	23	29	32	647	830	889	690	32	17	19	135	122	128	1331	1357	1387	34	24	23	504	884	716	38	34	27
Missense	27	13	8	14	10	21	13	13	15	10	21	16	10	15	2	4	36	32	35	19	17	23	10	18	14	24	24	17
Other nonsynonymous coding	1	1	0	0	1	0	0	0	0	0	0	1	0	0	0	0	1	1	2	0	0	1	1	0	0	0	2	1
Splice region plus intron variant	0	0	1	1	2	2	0	0	2	2	1	2	1	90	0	0	3	3	4	0	1	2	1	3	1	1	1	0
Start lost	0	0	0	0	0	0	0	0	0	0	0	0	1	0	0	0	0	0	0	0	0	0	0	0	0	0	0	1
Stop gained	0	0	0	2	0	1	1	1	1	0	0	0	0	0	0	0	2	1	2	2	0	2	2	0	3	3	3	2
Stop lost	0	0	0	0	0	0	0	0	0	0	0	0	0	0	0	0	0	0	0	0	0	0	0	1	0	0	0	0
Synonymous	4	2	0	9	6	5	6	3	3	4	5	8	3	16	2	1	8	9	6	10	2	4	4	11	7	8	6	9
